# Differential responses of antioxidants and dehydrin expression in two switchgrass (*Panicum virgatum*) cultivars contrasting in drought tolerance

**DOI:** 10.1101/486308

**Authors:** Yiming Liu, Guofu Hu, Guoqiang Wu, Guodao Liu, Hengfu Huan, Xipeng Ding, Linling Yan, Xinyong Li, Bingyu Zhao, Xunzhong Zhang

## Abstract

Drought stress is a major limiting factor for plant growth and development in many regions of the world. This study was designed to investigate antioxidant metabolism and dehydrin expression responses to drought stress in two switchgrass cultivars (drought tolerant Alamo, and drought sensitive Dacotah) contrasting in drought tolerance. The plants were subjected to well-watered [100% evapotranspiration (ET)] or drought stress (30%-50% ET) conditions for up to 24 d in growth chambers. Drought stress decreased leaf relative water content (RWC), increased leaf electrolyte leakage (EL), leaf malondialdehyde (MDA) content in two cultivars, but Alamo exhibited higher leaf RWC level, lower leaf EL and MDA when compared to Dacotah at 24 d of drought treatment. Drought stress also increased superoxide dismutase (SOD), catalase (CAT) and ascorbate peroxidase (APX) activities in two cultivars, Alamo had relatively higher SOD, CAT and APX activities and greater abundance of SOD and APX isozymes than Dacotah at 24 d of drought treatment. Alamo had higher abundance of 55 KDa and 18 KDa dehydrin accumulation than Dacotah under drought treatment. Relative genes expression level of *PvCAT1, PvAPX2, PvERD and PvPIP1;5* in Alamo were significantly higher than Dacotah at 24 d of drought treatment. These results suggest that increase in antioxidant enzymes and accumulation of dehydrin were highly related with switchgrass drought tolerance. Antioxidant enzyme activity, isozyme expression and dehydrin abundance could provide a useful screening tool to identify relative drought tolerance in switchgrass cultivars.
