## Supplemental table 1 for "Differential responses of antioxidants and dehydrin expression in two switchgrass (*Panicum virgatum*) cultivars contrasting in drought tolerance"

### Sheet: Sheet1
Days of Drought	Pot No.	Dry soil weight (g)	Dry soil and water weight (g)	SWC	VWC
0	1	3776.62	4843.31	28.2443	37.2
	2	3329.89	4284.45	28.6663	37.2
	3	3437.99	4413.18	28.3652	36.6
	4	3589.17	4607.24	28.3652	36.4
	5	3693.58	4740.57	28.346	37.2
	6	3645.11	4671.72	28.164	36.9
	7	3533.81	4532.71	28.267	37.5
	8	3460.93	4453.77	28.687	37.1
3	1	3776.62	4389.89	16.2384	23.463
	2	3329.89	3879.15	16.4948	25.443
	3	3437.99	3980.68	15.785	25.74
	4	3589.17	4167.05	16.1007	24.948
	5	3693.58	4259.44	15.32	24.453
	6	3645.11	4218.85	15.74	23.562
	7	3533.81	4125.72	16.75	26.136
	8	3460.93	4043.23	16.8247	25.047
6	1	3776.62	4238.36	12.226	17.4996
	2	3329.89	3673.91	10.3312	14.7552
	3	3437.99	3812.69	10.8987	17.4636
	4	3589.17	3988.16	11.1166	14.9688
	5	3693.58	4078.45	10.42	16.2756
	6	3645.11	4104.52	12.6034	18.6876
	7	3533.81	3924.29	11.05	17.7372
	8	3460.93	3826.75	10.57	16.1688
9	1	3776.62	4080.93	8.05754	10.593
	2	3329.89	3617.49	8.63676	11.2711
	3	3437.99	3758.55	9.32388	12.04
	4	3589.17	3930.51	9.51036	12.8157
	5	3693.58	4034.87	9.24	14.1174
	6	3645.11	3971.35	8.95	13.2066
	7	3533.81	3865.99	9.4	14.4589
	8	3460.93	3762.73	8.72	11.7265
