## Supplemental table 2 for "Differential responses of antioxidants and dehydrin expression in two switchgrass (*Panicum virgatum*) cultivars contrasting in drought tolerance"

### Sheet: Sheet1
Supplemental table 2 Real-time polymerase chain reaction primers used for analysis of antioxidant, dehydrin and aquaporin gene expression in two switchgrass cultivars contrasting in drought tolerance
No.	Gene name	Transcript_identifier	Primer_fw_sequence	Primer_fw_Tm	Primer_rev_sequence	Primer_rev_Tm	Amplicon_length
1	PvAPX2	Pvr.568	TTCCTGATGCCACCCAAGGTTC	63.169	AATGTCCTGGTCGCTCAAACCC	63.455	77
2	PvCAT1	Pvr.13277	AGGCAAGAGCGGTTCATCAAGAG	63.398	ATGCTCTGATCTCGTGGGTGAG	62.211	73
3	PvERD1	Pvr.94	AGCTTTGCTGATCTGTTCTGCTG	62.025	CATGATCGCCGGAACTAAAGGC	62.292	60
4	PvHSP90	Pvr.11953	TCGATTGAGCGAGCTGAGTGTG	63.239	ATCGAAGGCAACCTCGAACTGG	63.227	68
5	PvPIP1;5	Pvr.149	AATTGGGTTCGCCGTGTTCCTG	64.255	TGTAGATGATGGCAGCGCCAAG	63.613	98
6	PvSOD1	Pvr.1363	ATTGGCCGAGCTGTAGTTGTCC	63.245	TAAGCTCATGTCCACCCTTGCC	62.958	64
